# Divergent Pathogenic PR-DUB Complex Variants Converge Functionally Via PRC2 Displacement From Chromatin

**DOI:** 10.64898/2026.07.23.740410

**Authors:** Emma J. Doyle, Maeve Boyce, Sarah Buggle, Taylor Smith, Eugene Dillon, Anthony M. McElligott, Nina Orfali, Aisling Y. Coughlan, Diego Pasini, Eric Conway

## Abstract

The PR-DUB complex is responsible for erasing the repressive histone modification, H2AK119ub1. ASXL1-3 proteins are mutually exclusive catalytic partners of BAP1 in the PR-DUB complex. Somatic heterozygous *ASXL1-3* variants are associated with cancer, including myeloid malignancies, while *de novo* germline variants cause neurodevelopmental disorders such as Bohring-Opitz syndrome. These pathogenic variants are almost exclusively nonsense and frameshift and have been proposed to act as gain-of-function. However, the precise catalytic impact and mechanism of variant ASXL1-3 remains elusive. Using an isogenic embryonic stem cell model we have discovered that ASXL1 BOS variants drive reductions – but not global ablations – in H2AK119ub1, consistent with gain-of-function. This catalytic change occurs through the production of a truncated ASXL1 protein with enhanced stability. Hyper-stabilised ASXL1 drives a stoichiometric shift in PR-DUB assembly away from ASXL2 complexes. The drop in H2AK119ub1 levels ultimately reduces PRC2 binding and H3K27me3 deposition. Surprisingly, this phenotype is shared across PR-DUB loss-of-function models and indeed is emerging as a common phenotype across genetically and mechanistically distinct Polycomb-related chromatinopathies.
