## Supplemental table S1 for "Divergent Pathogenic PR-DUB Complex Variants Converge Functionally Via PRC2 Displacement From Chromatin"

### Sheet: Bohring Opitz Syndrome variants
Amino acid	Nucleotide	patients	Reference(s)	Mutation type	Inherited
Gly646Trpfs	1934dupG	2	Urreizti et al (2018); Kibe et al (2018); Awamleh et al (2022)	Frameshift	De novo
Trp350* (stop)	1049G>A	1	Zhao et al (2021)	Nonsense	De novo
His897Ilefs*11	2698delC	1	Zhao et al (2021)	Frameshift	De novo
Gly642*	1924G>T	1	Russell et al (2016); Awamleh et al (2022)	Nonsense	Unknown
Cys672Trpfs*4	2013_2014del	1	Russell et al (2015); Awamleh et al (2022)	Frameshift	De novo
Arg965*	2893C>T	2	Magini et al (2012); Cuddapah et al (2015)	Nonsense	De novo, Familial
Gly364Valfs*2	1091delG	1	Awamleh et al (2022)	Frameshift	De novo
Val807Profs*12	2416_2417dupAC	1	Awamleh et al (2022)	Frameshift	De novo
Arg1415*	4243C>T	2	Negri et al (2019); Awamleh et al (2022)	Nonsense	De novo
Glu1354*	4060G>T	2	Zhao et al, (2021), Awamleh et al (2022); Cuddapah et al (2021)	Nonsense	De novo
Ala772Trpfs*14	2313_2318delinsTTGG	1	Awamleh et al (2022)	Frameshift	De novo
Val922Ilefs*3	2759_2762dupCATC	1	Russell et al (2015); Awamleh et al (2022)	Frameshift	De novo
Pro937Leufs*8	2810delC	1	Awamleh et al (2022)	Frameshift	De novo
Gln635Argfs*15	1910_1922del	1	Awamleh et al (2022)	Frameshift	De novo
Arg404Ter	1210C>T	4	Zhao et al (2021), Hoischen et al (2011), Carlston et al (2017); Lin et al (2020)	Frameshift	De novo
Gln733Ter	2197C>T	1	Hoischen et al (2011)	Nonsense	De novo
Gln778Ter	2332C>T	1	Hoischen et al, (2011); Cuddapah et al (2021)	Nonsense	De novo, unknown
Leu823Ter	2468T>G	1	Hoischen et al (2011)	Nonsense	De novo
Gln925Ter	2773C>T	1	Hoischen et al (2011)	Nonsense	De novo
Ser1028Ter	3083C>A	1	Hoischen et al (2011)	Nonsense	De novo
Ser847GlnfsTer5		1	Hoischen et al (2011)	Nonsense	De novo
Gln803ThrfsTer17	2407_2411del5	1	Magini et al (2012)	Frameshift	De novo
Pro701Serfs*16	2100dupT	1	Urreizti et al (2015)	Frameshift	De novo
Leu424fs	1269dupT	1	Brunelli et al (2017)	Frameshift	De novo
Cys672TrpfsTer4 (duplicate?)	2013_2014del	1	Russell et al (2015)	Frameshift	De novo
Gly1026AspfsTer21	3077del	1	Russell et al (2015)	Frameshift	Unknown
Leu775Ter	2324T>G	2	Russell et al (2015)	Nonsense	Unknown
Tyr425GlnfsTer12	1272_1273	1	Russell et al (2015)	Frameshift	Unknown
Ser846GlnfsTer5	2535dup	2	Hoischen et al (2011); Russell et al (2015)	Frameshift	Unknown, De novo
Arg506Asnfs*3	1517_1518delGA	1	Cuddapah et al (2021)	Frameshift	Unknown
Gln623Ter	1867C>T	1	Cuddapah et al (2021)	Nonsense	De novo
Gln788Ter	2332C>T	1	Cuddapah et al (2021)	Nonsense	Unknown
Ile574Valfs*22	1720-2A>G	1	Leon et al (2020)	Frameshift	De novo
Gly678fs*6	2033dupG	1	Efthymiou et al (2019)	Frameshift	De novo
Gly680Argfs*38	2036_2037insG	1	Arunachal et al (2016)	Frameshift	De novo
Gln1039*	3115C>T	1	Lee et al (2020)	Nonsense	De novo
Gln1286*	3856C>T	1	Negri et al (2019)	Nonsense	De novo
Phe1373fs	4116_4117delTT	1	Dangiolo et al ( 2015)	Frameshift	De novo
Glu1400*	4198G>T	1	Rohanizadegan et al (2019)	Nonsense	De novo
Asn1254fs	3762delT	1	Wang et al (2022)	Frameshift	De novo
Leu1043Thr	3125dup	1	Chellappa et al (2024)	Frameshift	De novo
Arg394Profs*16	1180dup	1	Najmuddin et al (2023)	Frameshift	De novo
Tyr974Ter	2922C > A	1	Ayoub et al (2023)	Nonsense	Unknown
Arg1068Ter	3202C > T	1	Ayoub et al (2023)	Nonsense	Unknown
Pro994Leufs*30	2981delC	1	Ayoub et al (2023)	Frameshift	Unknown
Leu1399PhefsTer25	4196dupT	1	Ayoub et al (2023)	Frameshift	Unknown
	Total	55

### Sheet: Shashi Pena Syndrome variants
Amino acid	Nucleotide	patients	Reference(s)	Type of mutation	De novo/familial
Gln829*	2485C>T	1	Jiao et al (2022)	Nonsense	De novo
Ser714Argfs*5	2142_2152del	1	Zheng et al (2023)	Frameshift	De novo
Gln598*	1792C>T	1	Yuan et al (2023)	Nonsense	De novo
Pro409Asnfs*13	1225_1228delCCAA	1	Shashi et al (2016)	Frameshift	De novo
Glu430*	1288G>T,	1	Shashi et al (2016)	Nonsense	De novo
Gly696Argfs*11	2081dupG	1	Shashi et al (2016)	Frameshift	De novo
Thr809Profs*32	2424delC	1	Shashi et al (2016)	Frameshift	De novo
Ser825Valfs*16	2472delC	1	Shashi et al (2016)	Frameshift	De novo
Gly991Argfs*3	2971_2974delGGAG	1	Shashi et al (2016)	Frameshift	Familial
Cys1410Gly	4228T>G	1	Zheng et al (2023)	Missense	De novo
GLu407*	1217dup	1	Alqaisi et al (2021)	Frameshift	De novo
	t(2;11) (p23;q23)	3	Wang et al (2021)	Translocation	Familial
Pro1199GlnfsTer12	3595_3596insAAGC	1	Minotti et al (2024)	Frameshift	De novo
Glu987Argfs*15	2955_2967delinsGGAAAGGGGGA	1	Murphy et al (2022)	Frameshift	De novo
Ser627Phefs*22		1	Ali et al (2025)	Frameshift	De novo
Gly823Valfs*15	2468_2477del	1	Ho et al (2023)	Frameshift	De novo
	Total	18

### Sheet: Bainbridge Ropers Syndrome
Amino acid	Nucleotide	patients	Reference(s)	Mutation type	De novo/Familial
Arg1117*	3349C>T	2	Zhang et al, 2018, Cuddapah et al, 2018	Nonsense	De novo
Gln1322Ter	3964C>T	1	Ayoub et al (2023)	Frameshift	De novo
Ala1375Aspfs*7	4120_4123dupATAG	2	Ayoub et al, 2023, Schirwani et al, 2021	Nonsense	De novo
Cys1597GlyfsTer9	4788_4816delinsT>T	1	Ayoub et al (2023)	Nonsense	De novo
Lys1550Ter	4648A > T	1	Ayoub et al (2023)	Nonsense	De novo
Ser1354HisfsTer2	4060_4061delTC	1	Ayoub et al (2023)	Frameshift	De novo
Ile1346Profs*15	4034_4035dup	1	Ayoub et al (2023)	Frameshift	De novo
Glu566AspfsTer20	1698_1699delGA	1	Ayoub et al (2023)	Frameshift	De novo
Gln931fs	2791_2792del	2	Schirwani et al (2021), Schirwani et al (2022)	Frameshift	Familial
Gln1512Ter	4534C>T	4	Schirwani et al (2021), Schirwani et al (2022)	Nonsense	Familial
Leu1481fs	4441dup	1	Schirwani et al (2021), Schirwani et al (2022)	Frameshift	Familial
Glu355*	1063G>T	1	Wang et al (2022)	Nonsense	De novo
Thr484Asnfs*5	1448dupT	2	Li et al (2022); Srivastava et al (2016)	Frameshift	De novo
Ser1155Ter	3464C>A	2	Li et al (2022); Schirwani et al (2021)	Nonsense	De novo
Arg1444*	4330C>T	5	Balasubramanian et al (2017); Schirwani et al (2021) Srivastava et al (2016)	Nonsense	De novo
Ala401GlnfsTer8	1201del	1	Balasubramanian et al (2017)	Frameshift	De novo
Tyr358*	1074T>A	1	Balasubramanian et al (2017)	Nonsense	De novo
Gln1382*	4144C>T	1	Balasubramanian et al (2017)	Nonsense	De novo
Gln595*	1783C>T	2	Balasubramanian et al (2017); Schirwani et al (2021)	Nonsense	De novo
His1119Profs*7	3355dup	1	Balasubramanian et al (2017)	Frameshift	De novo
Leu362AlafsTer23	1082dup	1	Balasubramanian et al (2017)	Frameshift	De novo
Leu1212*	3635T>G	1	Balasubramanian et al (2017)	Nonsense	De novo
Gly1045Valfs*99	3127_3128dup	1	Balasubramanian et al (2017)	Frameshift	De novo
Arg1060Profs*50	3178dup	2	Balasubramanian et al (2017); Schirwani et al (2021)	Frameshift	De novo
Asp497*	1484insTGAA	1	Balasubramanian et al (2017)	Nonsense	De novo
Asn498*	1491dup	1	Balasubramanian et al (2017)	Nonsense	De novo
Gln404*	1210C>T,	1	Bainbridge et al (2013)	Nonsense	De novo
Gln466*	1396C>T	1	Bainbridge et al (2013)	Nonsense	De novo
Glu475*	1422dup	1	Bainbridge et al (2013)	Nonsense	De novo
Asp660Asnfs*16	1978_1981del	1	Bainbridge et al (2013)	Frameshift	De novo
Gln633ValfsTer13	1897_1898delCA	1	Bainbridge et al (2013)	Frameshift	De novo
Gln1122Ter	3664C>T	1	Srivastava et al (2016)	Nonsense	De novo
	3039+1G>A	2	Hori et al (2016); Myers et al (2018)	Splice site	De novo
Glu538Ter	1612G > T	1	Khan et al (2022)	Nonsense	De novo
Gln1122ProfsTer4	3362dup	1	Trujillano et al (2025)	Frameshift	Unknown
Lys1631AsnfsTer3	4890_4893del	1	Trujillano et al (2025)	Frameshift	De novo
Glu468Ter	1402G>T	1	Trujillano et al (2025)	Nonsense	De novo
Val1158SerfsTer9	3471_3472insA	1	Trujillano et al (2025)	Frameshift	De novo
Lys1103*	3307 A > T	1	Yu et al (2021)	Nonsense	De novo
Gln1819*	5455C>T	1	Yu et al (2021)	Nonsense	De novo
Glu459fs*	1377_1378del,	1	Yu et al (2021)	Frameshift	De novo
Leu1437Ter	4310T>A	2	Trujillano et al (2025)	Nonsense	Familial
Leu1395ProfsTer5	4183dup	1	Trujillano et al (2025)	Frameshift	Unknown
Gln633Ter	1897C>T	1	Trujillano et al (2025)	Nonsense	De novo
Leu1324ValfsTer9	3966_3969dup	1	Trujillano et al (2025)	Frameshift	De novo
Glu1034ValfsTer6	3101_3102del	1	Trujillano et al (2025)	Frameshift	De novo
Glu652GlyfsTer25	1955del	1	Trujillano et al (2025)	Frameshift	De novo
Ser407AlafsTer2	1219delA	1	Kuechler et al (2017)	Frameshift	De novo
Glu457Ter	1369G>T	1	Kuechler et al (2017)	Nonsense	De novo
Arg1036Ter	3106C>T	6	Kuechler et al (2017); Duan et al (2021); Koboldt et al (2018); Myers et al (2018); Schirwani et al (2021)	Nonsense	4XDe novo, 2X familial
Cys1165Ter	3494_3495delGT	1	Kuechler et al (2017)	Nonsense	De novo
Glu1205Ter	3613G>T	1	Kuechler et al (2017)	Nonsense	De novo
Val1358LeufsTer8	4072_4073delGT	1	Kuechler et al (2017)	Frameshift	De novo
Ser1493fs	4479_4483del	1	Schirwani et al (2021)	Frameshift	De novo
Ile689fs	2066del	1	Schirwani et al (2021)	Frameshift	De novo
Leu512fs	1534_1535del	2	Schirwani et al (2021)	Frameshift	De novo
Arg1887*	5659A>T	1	Schirwani et al (2021)	Nonsense	De novo
Thr1272fs	3811_3814dup	1	Schirwani et al (2021)	Frameshift	De novo
Gln536*	1606C>T	1	Schirwani et al (2021)	Frameshift	De novo
Pro642fs	1921_1924dup	1	Schirwani et al (2021)	Frameshift	De novo
Arg1128fs	?	1	Schirwani et al (2021)	Frameshift	De novo
Glu367fs	1095_1096del	1	Schirwani et al (2021)	Frameshift	De novo
Gly629fs	1884_1885del	1	Schirwani et al (2021)	Frameshift	De novo
Ala19_Gln293del	55_879del	1	Schirwani et al (2021)	Deletion	De novo
Gln527fs	1579dup	2	Schirwani et al (2021)	Frameshift	De novo
Glu1632fs	4894_4895del	1	Schirwani et al (2021)	Frameshift	De novo
Thr484fs	1451_1454del	1	Schirwani et al (2021)	Frameshift	De novo
Gln664*	1990C>T	2	Schirwani et al (2021); Cuddapah et al (2021)	Nonsense	De novo
Glu566fs	1698_1699del	1	Schirwani et al (2021)	Frameshift	De novo
Thr1488fs	4462_4465del	1	Schirwani et al (2021)	Frameshift	De novo
Leu512*	1535T>A	1	Schirwani et al (2021)	Nonsense	De novo
Arg1467*	4399C>T	4	Schirwani et al (2021); Yu et al (2021)	Nonsense	De novo, unknown
His1624fs	4871_4874del	1	Schirwani et al (2021)	Frameshift	De novo
Glu500fs	1500delA	1	Schirwani et al (2021)	Frameshift	De novo
Gln1454*	4360C>T	1	Schirwani et al (2021)	Nonsense	De novo
Met504fs	1505_1508dup	1	Schirwani et al (2021)	Frameshift	De novo
Leu1407fs	4219_4220del	1	Schirwani et al (2021)	Frameshift	De novo
Arg1446fs	4336_4337del	1	Schirwani et al (2021)	Frameshift	De novo
Pro1140fs	3419del	1	Schirwani et al (2021)	Frameshift	De novo
His470fs	1406_1409dup	1	Schirwani et al (2021)	Frameshift	De novo
Arg63*	187C>T	1	Schirwani et al (2021)	Nonsense	De novo
Thr1106fs	3315_3318del	1	Myers et al (2018)	Frameshift	De novo
Glu998fs	299_-2995del	1	Contereras-Capetillo et al (2017)	Frameshift	De novo
Ser439Argfs*7	1314_1316delinsA	1	Dad et al (2017)	Frameshift	De novo
Thr556Arpfs*3	1667_1668del	1	Ling et al (2024)	Frameshift	De novo
Lys1109Serfs*34	3382del	1	Ling et al (2024)	Frameshift	De novo
Arg1560Ter	4678C>T	1	Ling et al (2024)	Nonsense	De novo
Gly1364Ter	4090G>T	1	Lyu et al (2020)	Nonsense	De novo
Leu483*	1421_1422insTGAATTTTCTGAGGAGGCTGAAAGT	1	Zheng et al (2021)	Nonsense	De novo
Pro1010Leufs814	3028delC	1	Chinen et al (2017)	Frameshift	De novo
Ser2238fs	6697_6710dup	1	Verhoeven et al (2018)	Frameshift	Unknown
Ser384AsnfsTer23	1151_1157del	1	Asik et al (2025)	Frameshift	De novo
Ile544ProfsTer5	1630_1636del	1	Asik et al (2025)	Frameshift	De novo
Glu440Glyfs*7	1318dup	1	Bacrot et al (2018)	Frameshift	De novo
Ser1441Ter	4322C>G	1	Cuddupah et al (2021)	Nonsense	De novo
Gln633Thrfs*14	1895dupC	1	Cuddupah et al (2021)	Frameshift	De novo
Gln1015Ter	3043C>T	1	Wu et al (2021)	Nonsense	De novo
Arg1004Glufs*21	3006delT	1	Wayhelova et al (2019)	Frameshift	De novo
Glu599*	1795G>T	1	Li et al (2020)	Nonsense	De novo
Val1505Aspfs	4509_4513dupACCAG	2	Peter et al (2025)	Frameshift	Unknown
Glu524Argfs*21	1560_1569dupAGGGAAGTCA	1	Arai et al (2024)	Frameshift	De novo
	Total	129

### Sheet: Kury-Isidor Syndrome variants
Amino acid	Nucleotide	patients	Reference(s)	Mutation type	Familial/inherited
Pro12Thr	34C>A	1	Kury et al (2022)	Missense	De novo
Pro12Ala	34C>G	1	Kury et al (2022)	Missense	De novo
Glu31Lys	91G>A	1	Kury et al (2022)	Missense	De novo
Leu49Pro	146T>C	1	Kury et al (2022)	Missense	De novo
Cys91Gly	271T>G	1	Kury et al (2022)	Missense	De novo
Cys91Ser	272G>C	1	Kury et al (2022)	Missense	De novo
Cys91Arg	271T>C	2	Kury et al (2022)	Missense	De novo
His169Arg	506A>G	2	Kury et al (2022)	Missense	De novo
Arg718Gln	2153G>A	1	Kury et al (2022)	Missense	De novo
	Total	11
