## Supplemental table S3 for "Divergent Pathogenic PR-DUB Complex Variants Converge Functionally Via PRC2 Displacement From Chromatin"

### Sheet: HDRs
	Homology Directed Repair emplate
HA/FLAG ASXL1 643	ATTCTGAGTTCAGTTCTCAGCAACCACATGATGGCTCACAACCATCTGTACAACTACAGTGTACATAAAGTAAATAAATCTCATATACATAAAAGGAAGGAAGGGAGGTAGATAGGTAGGTAGGTGGCTTTGGTGGCCTATCTATATAATCCCAACACTTGGGGGCCTAAGGCTAGAGGAGGATTGCCATCAGTTCAAAGCCAGCTTGGGTTAATAATAAAAACCTTGTTTCAGTGGATACAGGAGCTTGCTGCCAAATCTAATGGGACTCACTTGATGAACAGAGAAAACTGAGTCCCATAAGTTGTTCTCTGATATCCACACATGTGATATGGCATGTGCGCATGTAAATACACAATGAATGAGTCTAAAACCAGAATCTAAAAGAGTGGTGAGACT…
HA/FLAG-ASXL1 WT	AGCCTCTCCTTTGGATCTGAGCAGACAGATGGGACCCTGAGTGATCAGAACAATGCTGGTGGTCATGAAAAGAAACTATTTGGTCCCGGGAATACAGTTACCACCCTTCAGTGCCCCAGGTCTGAAGAGCAGACACCACTACCTGCTGAGGTCCCTCCAGTGTTTCCCAGTAGGAAGATAGAACCAAGCAAAAACTCTGTGTCTGGTGGTGTGCAAACTACAAGGGAAAACAGGATGCCCAAACCACCTCCTGTCTCTGCTGACAGCATCAAGACAGAGCAGACATTTTTGAGGGATCCTATTAAGGCAGATGCAGAGAACAGAAAAGCTGCAGGGTACAGTTCTCTGGAACTAGTGGGTCACTTGCAAGGGATGCCTTTTGTTGTGGATCTGCCTTTC…

### Sheet: gRNAs
	g1	g2
ASXL1 G643Wfs	CACCGTGGCAGTGGGGCCATCGATG	AAACCATCGATGGCCCCACTGCCAC
ASXL1 WT	CACCGAGATAATAAATTATGGCCAT	AAACATGGCCATAATTTATTATCTC

### Sheet: CDS
	CDS (mouse)
BAP1	ATGAATAAGGGCTGGCTGGAGCTGGAGAGTGACCCAGGCCTCTTCACCCTCCTGGTGGAAGATTTCGGTGTCAAAGGGGTGCAAGTGGAGGAGATCTATGACCTTCAGAGTAAATGCCAGGGGCCTGTGTATGGATTTATCTTCCTGTTCAAATGGATCGAAGAGCGCAGGTCCCGCCGCAAGGTTTCTACGTTGGTGGATGACACGTCTGTGATTGATGATGATATTGTGAATAACATGTTCTTTGCTCACCAGCTGATTCCCAACTCTTGTGCCACTCACGCCTTGCTAAGCGTGCTTCTGAACTGCAGCAATGTGGATCTGGGGCCCACGCTGAGCCGAATGAAGGATTTCACCAAAGGCTTCAGTCCTGAGAGCAAAGGATATGCAATTGGCAAT…
ASXL1	ATGAAGGACAAACAGAAGAGGAAGAAGGAGCGCACGTGGGCCGAGGCCGCGCGCCTGGTGTTAGAAAACTACTCAGATGCTCCAATGACACCAAAACAGATTCTGCAGGTCATAGAGGCAGAAGGACTGAAGGAAATGAGAAGTGGGACATCCCCTCTTGCGTGCCTCAATGCCATGCTACATTCCAACTCAAGAGGAGGAGAAGGGCTGTTTTATAAATTACCTGGCCGCATTAGTCTTTTCACACTCAAGAAAGATGCAGTGCAGTGGTCTAGAAATGCAGCTACAGTGGATGGAGACGAGCCAGAGGACTCCGCTGATGTGGAAAGCTGTGGGTCTAATGAAGCCAGCACTGTGAGTGGTGAAAATGATGTATCTCTGGATGAAACATCTTCAAAT…
